# Population-level survey of loss-of-function mutations revealed that background dependent fitness genes are rare and functionally related in yeast

**DOI:** 10.1101/2021.08.25.457624

**Authors:** Elodie Caudal, Anne Friedrich, Arthur Jallet, Marion Garin, Jing Hou, Joseph Schacherer

## Abstract

In natural populations, the same mutation can lead to different phenotypic outcomes due to the genetic variation that exists among individuals. Such genetic background effects are commonly observed, including in the context of many human diseases. However, systematic characterization of these effects at the species level is still lacking to date. Here, we sought to comprehensively survey background-dependent traits associated with gene loss-of-function (LoF) mutations in 39 natural isolates of *Saccharomyces cerevisiae* using a transposon saturation strategy. By analyzing the modeled fitness variability of a total of 4,469 genes, we found that 15% of them, when impacted by a LoF mutation, exhibited a significant gain- or loss-of-fitness phenotype in certain natural isolates compared to the reference strain S288C. Out of these 632 genetic background-dependent fitness genes identified, a total of 2/3 show a continuous variation across the population while 1/3 are specific to a single genetic background. Genes related to mitochondrial function are significantly overrepresented in the set of genes showing a continuous variation and display a potential functional rewiring with other genes involved in transcription and chromatin remodeling as well as in nuclear-cytoplasmic transport. Such rewiring effects are likely modulated by both the genetic background and the environment. While background-specific cases are rare and span diverse cellular processes, they can be functionally related at the individual level. All background-dependent fitness genes tend to have an intermediate connectivity in the global genetic interaction network and have shown relaxed selection pressure at the population level, highlighting their potential evolutionary characteristics.
