## Supplemental Data 1 for "Population-level survey of loss-of-function mutations revealed that background dependent fitness genes are rare and functionally related in yeast": TableS1.xlsx

### Sheet: StrainInfo
Standardized_name	Isolation	Eco_Origin	Geo_Origin	Continent	CLADES	Strain_name	InsertionSites	Clean_reads
AAQ	Beer	Beer	USA	North America	7. Mosaic beer	CLIB272_2	73681	1882611
AAR	Beer	Beer	Ireland	Europe	7. Mosaic beer	CLIB382_1b	63961	3364722
AAS	AIDS patient	Human, clinical	USA	North America	M3. Mosaic region 3	YJM145_b	10401	25818
AAV	Blood	Human, clinical	California, USA	North America	M3. Mosaic region 3	YJM320b	78972	2769972
ABF	Mouth	Human, clinical			M3. Mosaic region 3	YJM436_1b	65888	413290
ABG	Human, clinical	Human, clinical			M3. Mosaic region 3	YJM440_1b	15282	31955
ABH	Human, clinical	Human, clinical			M3. Mosaic region 3	YJM454_1b	83617	2337896
ABK		Human, clinical			M3. Mosaic region 3	YJM678_1b	2853	4579
ABL	Soil	Soil	South Africa	Africa		CBS2888_1b	35422	134458
ABP	Prickly pear	Fruit	Spain	Europe	1. Wine/European	CECT10109_1b	228078	11563874
ABS	Cocoa beans	Nature			1. Wine/European	DBVPG3591_1b	109855	2923452
ACA	Rotting fig	Fruit	California, USA	North America	M3. Mosaic region 3	EM93_3	2713	4746
ACB	Cheese	Dairy	France	Europe	M3. Mosaic region 3	TL229S2.2	2297	4979
ACF	Distillery	Distillery	France	Europe	1. Wine/European	CLIB294_1b	227251	3004423
ACH	Cider	Cider	Brittany, France	Europe	M1. Mosaic region 1	CLIB483_1b	120711	2092448
ACI	Coconut	Fruit	Philippines	Asia	M3. Mosaic region 3	Y10_1b	12583	2163566
ACK	Palm wine	Palm wine	Ivory Coast	Africa	26. Asian fermentation	Y12_1b	76671	874942
ACM	Ragi fermentation	Fermentation	Indonesia	Asia	26. Asian fermentation	Y9_4	418	1237
ACN	Red Blauer Portugieser grapes	Wine	Austria	Europe	M3. Mosaic region 3	YJM269_1b	194282	9853696
ACP	Wine	Wine	Russia	Europe	1. Wine/European	CLIB154_1b	182393	3696347
ACR	Grapes	Wine	Netherlands	Europe	1. Wine/European	DBVPG1339_1b	4210	6453
ACS	Vineyard soil	Wine	Italy	Europe	M1. Mosaic region 1	I14_1b	49727	507715
ACT	Wine	Wine	South Africa	Africa	1. Wine/European	UC8_1b	148406	4290210
ACV	Wine	Wine	South Africa	Africa	1. Wine/European	WE372_1b	148353	3934094
ADD	Soil	Soil	Illinois, USA	North America	1. Wine/European	IL_01_b	221713	5460895
ADF	Exudate from Quercus sp.	Tree	USA	North America	13. African palm wine	YPS1009_b	1223	6090
ADH	Exudate from Quercus sp.	Tree	Babler State Park, MO, USA	North America	26. Asian fermentation	T7_b	113247	630958
AFD	Factory producing ethanol (sugar cane syrup)	Industrial	Sao Paulo, Brazil	South America	3. Brazilian bioethanol	CBS7960	10550	21210
AHP	Wine	Wine	Spain	Europe	1. Wine/European	CBS5835	10803	28833
AKE	Palm wine	Palm wine	Nigeria	Africa	13. African palm wine	NPA03.1	39388	123061
AKI	Bili wine	Wine	West Africa	Africa	M3. Mosaic region 3	DBVPG6044	32801	211741
AKP	Heart of palm processing equipment	Industrial	Santo Domingo, Ecuador	South America	1. Wine/European	CLQCA_02-003	83852	1129660
AKR	Rotten fruit	Fruit	Guayas, Ecuador	South America	26. Asian fermentation	CLQCA_05-006	4600	8692
AKS	Flower (Opuntia sp.)	Flower	Imbabura, Ecuador	South America	M3. Mosaic region 3	CLQCA_09-001	16100	3198638
ALA	Beetle	Insect	Pichincha, Ecuador	South America	26. Asian fermentation	CLQCA_10-619	6808	11730
ALB	Orthopteran insect	Insect	Pichincha, Ecuador	South America	26. Asian fermentation	CLQCA_10-620	4066	6921
AMF	Fruiting body of Russula sp.	Fruit	Dongpu, Sinyi Township, Nantou, Taiwan	Asia		ES2M03	110226	4248705
AND	Soil beneath Quercus alba	Soil	Pennsylvania, USA	North America	23. North American oak	YPS133	181880	7514472
ANE	Soil beneath Quercus velutina	Soil	Pennsylvania, USA	North America	23. North American oak	YPS134	21746	49782
ANG	Soil beneath Quercus velutina	Soil	Pennsylvania, USA	North America	23. North American oak	YPS141	94051	4013586
ANH	Bark of q.rubra	Nature	Pennsylvania, USA	North America	23. North American oak	YPS142	149702	3734354
ANI	Soil beneath(q.rubra)	Soil	Pennsylvania, USA	North America	23. North American oak	YPS143	75835	3927965
APH	Cachaça, Muller Industrial	Distillery	Pirassununga, Sao Paulo, Brazil	South America	3. Brazilian bioethanol	M1.1	223612	9060071
ATE	Seg. Y55		France	Europe	M3. Mosaic region 3	YJM627	88403	1139537
AVB	Tanning liquor	Industrial	Spain	Europe	2. Alpechin	CECT10266	4218	11214
AVI	Soil beneath Quercus rubra	Soil	Pennsylvanian	North America	23. North American oak	YPS163	209835	5815003
BAF	Palm wine	Palm wine	Yoboki, Djibouti	Africa	13. African palm wine	DJ74	85692	5901261
BAH	Bark from Carya sp.	Tree	Qinling Mountain, Shaanxi province, China	Asia	15. CHNII	SX3	1053	2325
BAK	Bark from Quercus wutaishanica	Tree	Dongling Mountain, Beijing, China	Asia	18. Far East Asia	BJ20	128919	2891317
BAM	Rotten wood	Nature	Wuzhi Mountain, Hainan province, China	Asia	14. CHNIII	HN10	5958	22523
BAN	Rotten wood	Nature	Wuzhi Mountain, Hainan province, China	Asia	20. CHN V	HN15	6508	11660
BBQ	Forest soil, 30C	Soil	Hungary	Europe	4. Mediterranean oak	2162	157484	2302855
BBS	Forest soil, 30C	Soil	Hungary	Europe	4. Mediterranean oak	2187	36787	1425285
BCB	Human feces	Human	French Guiana	South America	10. French Guiana human	HE001	11778	46919
BCL	Human feces	Human	French Guiana	South America	10. French Guiana human	HE012	96574	621480
BCV	Evolution canyon	Nature	Israel	Middle East	M2. Mosaic region 2	#33	142165	5661198
BDH	Evolution canyon	Nature	Israel	Middle East	M2. Mosaic region 2	#59	140090	2300366
BDR	Human feces	Human	French Guiana	South America	10. French Guiana human	CEY617	6172	10931
BEE	Human feces	Human	French Guiana	South America	10. French Guiana human	CEY625	45316	3605711
BEF	Fermenting rice	Fermentation	China	Asia	26. Asian fermentation	CLIB413	48347	586605
BFP	Quercus sp.	Tree	Montenegro	Europe	4. Mediterranean oak	EXF-7197	100054	3941380
BGT	Dairy, whey	Dairy	Alpes, France	Europe	5. French dairy	CLIB648	2312	4457
BHB	Bakery	Bakery	Australia	Oceania	1. Wine/European	CLIB889	55666	967023
BHH	Cider brewery, dry cider	Cider	Lower Normandy, France	Europe	M2. Mosaic region 2	CLIB1071	224076	8566812
BID	Baker's yeast	Bakery	Pazzaglia, Italy	Europe	1. Wine/European	DBVPG1058	112359	11290827
BKL	Grape must	Wine	Dolianova, Sardinia, Italy	Europe	1. Wine/European	DBVPG1564	136127	3851457
BMK	Clinical	Human, clinical	USA	North America	1. Wine/European	YJM990	218715	7994133
BNT	Soil	Soil	Kuopio, Finland	Europe	1. Wine/European	DBVPG1772	122672	6529468
BQH	Grape must	Wine	Toscana, Italy	Europe	1. Wine/European	DBVPG3100	127360	9083566
BSR	Wine	Wine	Mendoza area, Argentina	South America	1. Wine/European	L-958	96823	7930192
BTT	Cachaça	Distillery	Brazil	South America	3. Brazilian bioethanol	M.9.1	51323	5825186
BTV	Cachaça	Distillery	Brazil	South America	3. Brazilian bioethanol	M.14.1	44092	174754
BVB	Bioethanol	Bioethanol	Brazil	South America	3. Brazilian bioethanol	RP.10.13	65064	269566
BVC	Bioethanol	Bioethanol	Brazil	South America	3. Brazilian bioethanol	RP.10.14	43269	229492
BVF	Bioethanol	Bioethanol	Brazil	South America	3. Brazilian bioethanol	SM.9.2.BR3(L)	98499	778508
CBM	Chalcidoidea	Insect	Forest of Nehmten in Schleswig-Holstein	Europe	M3. Mosaic region 3	3	1430	3228
CCC	Flower (Gesneriaceae sp.)	Flower	Yasuni, Orellana	South America	21. Ecuadorean	CLQCA_20-156	81692	1516724
CCD	Flower from Heliconia sp.	Flower	Yasuni, Orellana	South America	21. Ecuadorean	CLQCA_20-184	303408	10430150
CCG	Decaying fruit	Fruit	Yasuni, Orellana	South America	21. Ecuadorean	CLQCA_20-259	38234	90938
CGD	Olives from Middle of season 1. on RBCA 11.25.09 Streaked onto PDA 11/30/09	Fruit	Davis, CA, UCD	North America	2. Alpechin	UCD_09-448	133535	3886266
CGE	Olive fermentation, 1-gallon, Bucket 5B brine, Sicilian style olives, inoculated with Saccharomyces cerevisiase from 2009 olives.	Fruit	Davis, CA, UCD Food Science, Pilot plant.	North America	2. Alpechin	UCD_11-601	3285	50781
CGK			Dong Thap, South Vietnam	Asia	26. Asian fermentation	Lx2	186	388
CGN	Rice fermentation starter culture	Fermentation	Saigon, South Vietnam	Asia	26. Asian fermentation	SGB1	1781	3130
CGQ			My Tho, South Vietnam	Asia	26. Asian fermentation	RR1a	285379	7047069
CGV	Fermenting grape must (sweet wine)	Wine	Lebanon	Middle East	1. Wine/European	Lib51	6023	15612
CHF	Fermenting grape must (red wine)	Wine	Lebanon	Middle East	1. Wine/European	Lib73	12249	150020
CHM	Bakery	Bakery	Northern Europe	Europe	26. Asian fermentation	SBD	157305	1879923
CIA	Bioindustrial strains	Industrial	Bretagne, France	Europe	1. Wine/European	SRC 147	63499	2381842
CIB	Bioindustrial strains	Industrial	Bretagne, France	Europe	1. Wine/European	SRC 213	172487	4613220
CLB	Tree leaves	Tree	Bordeaux, France	Europe	4. Mediterranean oak	STG_1	146600	7691230
CLG	Feces	Human, clinical	Nottingham, UK	Europe	M3. Mosaic region 3	NCYC_2966	245900	4423177
CMP	Quercus sp.	Tree	Pennsylvania, USA	North America	21. Ecuadorean	YPS615	41942	175622
CMQ	Quercus sp.	Tree	Pennsylvania, USA	North America	21. Ecuadorean	YPS617	5336	8115
CMT	Bioethanol	Bioethanol	Brazil	South America	3. Brazilian bioethanol	SM.9.4.BR2	117476	2329601
CNB	Bioethanol	Bioethanol	Brazil	South America	3. Brazilian bioethanol	SM.8.2.C13	38094	255742
CNK	Bioethanol	Bioethanol	Brazil	South America	3. Brazilian bioethanol	SA.1.5.	12599	436315
CNM	Bioethanol	Bioethanol	Brazil	South America	3. Brazilian bioethanol	SA.9.3.VR1	205528	5504391
CNR	Bioethanol	Bioethanol	Brazil	South America	3. Brazilian bioethanol	SA.10.1.VR4	81222	452695
CNS	Bioethanol	Bioethanol	Brazil	South America	3. Brazilian bioethanol	RP11.4.1	1672	3118
CNT	Bioethanol	Bioethanol	Brazil	South America	3. Brazilian bioethanol	RP11.4.11	174265	8967819
CPG	Manzanilla-Alorena, olive (Noe), 2003	Nature	Aceituna, Spain	Europe	2. Alpechin	1560	196745	9828314
CQA	Palm wine	Palm wine	Burkina Faso	Africa	13. African palm wine	FTPW32	122770	677672
CQB	Palm wine	Palm wine	Burkina Faso	Africa	13. African palm wine	FTPW35	66613	7691805
CRB	Wine	Wine	Italy	Europe	1. Wine/European	SC2-37	75278	333825
S288C		Lab strain			M3. Mosaic region 3	Reference	214292	3778419
SACE_GAL	Lab strain	Lab strain	USA	North America	13. African palm wine	SK1	8798	59380
